# Unique and shared functions of the Rad9–Hus1–Rad1 and Mre11–Rad50–Nbs1 complexes in ATR checkpoint activation and long-range DNA end resection in *Xenopus* egg extracts

**DOI:** 10.1101/2023.08.10.549595

**Authors:** Kensuke Tatsukawa, Reihi Sakamoto, Yoshitaka Kawasoe, Yumiko Kubota, Toshiki Tsurimoto, Tatsuro S. Takahashi, Eiji Ohashi

**Affiliations:** Graduate School of Systems Life Sciences, Kyushu University, 744 Motooka, Nishi-ku, Fukuoka 819-0395, Japan; Faculty of Science, Kyushu University, 744 Motooka, Nishi-ku, Fukuoka 819-0395, Japan; Graduate School of Science, Osaka University, 1-1 Machikaneyama-cho, Toyonaka, Osaka 560-0043, Japan; Nagahama Institute of Bio-Science and Technology, 1266 Tamura-cho, Nagahama, Shiga 526-0829, Japan

## Abstract

Sensing and processing of DNA double-strand breaks (DSBs) are vital to genome stability. DSBs are primarily detected by the ATM checkpoint pathway, where the Mre11–Rad50–Nbs1 (MRN) complex serves as the DSB sensor. Subsequent DSB end resection promotes the transition from the ATM to the ATR checkpoint pathway, where replication protein A, MRN, and the Rad9–Hus1–Rad1 (9–1–1) checkpoint clamp serve as the DNA structure sensors. 9–1–1 and MRN recruit Topbp1, a critical checkpoint mediator that activates the ATR kinase. However, how multiple sensors contribute to regulating end resection and checkpoint activation remains ambiguous. Using DNA substrates that mimic extensively resected DSBs, we show here that MRN and 9–1–1 redundantly stimulate Dna2-dependent long-range end resection and ATR activation in *Xenopus* egg extracts. MRN serves as the loading platform for Dna2, ATM, and Topbp1. In contrast, 9–1–1 is dispensable for bulk Dna2 loading, and Topbp1 loading is interdependent with 9–1–1 in this pathway. ATR facilitates Mre11 phosphorylation and ATM dissociation. Our results delineate the molecular mechanism of and interplay between two redundant pathways that stimulate ATR checkpoint activation and long-range DSB end resection in vertebrates.
