## Supplementary TableS1 for "Unique and shared functions of the Rad9–Hus1–Rad1 and Mre11–Rad50–Nbs1 complexes in ATR checkpoint activation and long-range DNA end resection in *Xenopus* egg extracts"

### Sheet: Sheet1
	Name	Sequence (5'-3')	Application	Genes
	eo1204	GGGGACAAGTTTGTACAAAAAAGCAGGCAGTCATATGGGAGGAGAAGTAAAGTGTGTGATTACTGG	Cloning (Forward)	rad9a
	eo1205	GGGGACCACTTTGTACAAGAAAGCTGGGTCCTGCAGGCTATTCTTCTCCATCACTATCTTCAGCC	Cloning (Reverse)	rad9a
	tt2378	GGGGACAAGTTTGTACAAAAAAGCAGGCTCCACCAATGGACTACAAGGACGACGATGACAAGGAAAACCTGTACTTCCAAGGAGGAGAAGTAAAGTGTGTG	Appending FLAG-tag and TEV protease site to Rad9 N-terminal	rad9a
	eo1180	GGGGACAAGTTTGTACAAAAAAGCAGGCTCAATTGCCATGAGGTTCCGCTCTAAGATAGTGGACG	Cloning (Forward)	hus1
	eo1181	GGGGACCACTTTGTACAAGAAAGCTGGGTCTCGAGCCTCAAGCAAGAGCTGGGATGAAGTACTG	Cloning (Reverse)	hus1
	eo1182	GGGGACAAGTTTGTACAAAAAAGCAGGCTCAATTGCCATGCCTTTCCTGACGCAGCC	Cloning (Forward)	rad1
	eo1183	GGGGACCACTTTGTACAAGAAAGCTGGGTCTCGAGCCCTATACATCGGCCTCTCCGACTTCC	Cloning (Reverse)	rad1
	tt2404	GGGGACAAGTTTGTACAAAAAAGCAGGCTCCACCATGTCTAAAATAGAGAAGATGAGCATCCAAGGGGTGAGGAGCTTTGG	Cloning (Forward)	rad50
	tt2405	GGGGACCACTTTGTACAAGAAAGCTGGGTCTAATGAACATAAGAAGCCAGAGAGCTGACACTGCACCGTATG	Cloning (Reverse)	rad50
	tt2172	GGGGACAAGTTTGTACAAAAAAGCAGGCTCCACCATGTGGAGGCTGGTGGCAGAGAGCGCTGC	Cloning (Forward)	nbs1
	tt2173	GGGGACCACTTTGTACAAGAAAGCTGGGTCCTGCAGGTCAGCGTCTTCTTTTGCTAGGTTTGGG	Cloning (Reverse)	nbs1
	tt2312	GGGGACAAGTTTGTACAAAAAAGCAGGCTCCACCATGGAACCAGTGAGTGCTGAG	Cloning (Forward)	dna2
	tt2313	GGGGACCACTTTGTACAAGAAAGCTGGGTTCATACAGGGAAATGCTCATGGGC	Cloning (Reverse)	dna2
	tt2348	GGGGACCACTTTGTACAAGAAAGCTGGGTGCTAAAGTCAATGATCAATTTCCGCAG	Trancation (Reverse, 1-600)	dna2
	tt2079	GGGGACAAGTTTGTACAAAAAAGCAGGCTCCATGGGAATTCAGGGATTGCTACAGTTCC	Cloning & Mutageneis (Forward, fragment 1)	exo1
	tt2080	GGGGACCACTTTGTACAAGAAAGCTGGGTCCTGCAGGTTACTTCTTATAGCTGAAGTTTTTCCAAAGGTC	Cloning & Mutageneis (Reverse, fragment 3)	exo1
	tt2059	GGCAACGTGCATCCTGCAAAAACAAGTATAGGCTTGACACC	Mutagenesis (Reverse, fragment 1)	exo1
	tt2060	GCCTATACTTGTTTTTGCAGGATGCACGTTGCCTTC	Mutagenesis (Forward, fragment 2)	exo1
	tt2061	GCTATAATTACAGAAGATTCTGCTCTTTTAGCATTTGGTTGC	Mutagenesis (Forward, fragment 3)	exo1
	tt2062	CCAAATGCTAAAAGAGCAGAATCTTCTGTAATTATAGCTTCAGC	Mutagenesis (Reverse, fragment 2)	exo1
	tt2212	GGGGACAAGTTTGTACAAAAAAGCAGGCTCCACCATGAGTCTTGCGCTACATGAGCTGCTGCTCTGCTGC	Cloning (Forward)	atm
	tt2213	GGGGACCACTTTGTACAAGAAAGCTGGGTTTATTATACCCAGGCCTTCCATCCAGGGA	Trancation for N-terminal (Reverse, 1-669)	atm
	tt2214	GGGGACCACTTTGTACAAGAAAGCTGGGTTTAACCCACAGGAGGCACCCCCGGAATC	Trancation for C-terminal (Forward, 2393-3061)	atm
	tt2215	GGGGACAAGTTTGTACAAAAAAGCAGGCTCCACCATGAAGGCCTTCCTGTCTCTAGCTCGC	Cloning (Reverse)	atm
	tt2216	GGGGACAAGTTTGTACAAAAAAGCAGGCTCCACCATGGCTACTGACCCCGGTCTTGAAATGGCC	Cloning (Forward)	atr
	tt2218	GGGGACCACTTTGTACAAGAAAGCTGGGTTTATTCAGGTGAGTAATGTTGGCCAATCCGC	Trancation for N-terminal (Reverse, 1-1941)	atr
	tt2677	GGGGACAAGTTTGTACAAAAAAGCAGGCTCCACCATGGCTTCGAGTGAAAACGAGCC	Cloning & Mutagenesis (Forward, fragment 1)	topbp1
	tt2678	GGGGACCACTTTGTACAAGAAAGCTGGGTTCAGTAATGCCGTGATCTCTTAACATCAGAG	Cloning & Mutagenesis (Reverse, fragment 2)	topbp1
	tt2717	CAATACAGAGCCAGCACAGAATGAGCAAATCATTTGGGATG	Mutagenesis (Forward, fragment 2)	topbp1
	tt2718	GATTTGCTCATTCTGTGCTGGCTCTGTATTGAGGTCTGTC	Mutagenesis (Reverse, fragment 1)	topbp1
	tt2802	GGAACCATGGGAGACTACAAGGACGACGATGACAAGGAAAACCTGTACTTCCAAGGAGCTTCGAGTGAAAACGAGCCATTTTGTGTG	Addition of FLAG-tag and TEV protease site to Topbp1 N-terminal	topbp1
	eo1190	TTTAGATCTAAAGAAACCGCTGCTGCTAAATTCGAACGCCAGCACATGGACAGCGGATCGGGTAGCGGGTCTGGTTCAGGATCCAAACCAGTAACGTTATACGATGTCG	Addition of S-tag to LacI N-terminal	lacI
	eo1193	TTTCTCGAGTCACTGCCCGCTTTCCAGTC	Cloning (Reverse)	lacI
	eo1211	ATCATCATCATCATATGTCCCCTATACTAGGTTATTGG	In-Fusion cloning (Forward, pColdII)
	eo1212	GCAGGTCGACAAGCTTTCACTGCCCGCTTTCCAGTC	In-Fusion cloning (Reverse, pColdII)
	tt1939	CAGTAACATGGATCTCGAGATGCAGTACGGTCACC	The primer for linearization of pTT336 ssDNA by digestion with XhoI
	tt3253	GAATGACTTGGTTGAGTACTCACCAGTCACAGAAAAGC	The primer of primed circular and primed linear DNA (Figure 1B)
	eo1184	TGGGTACGAATTCCTGCAGCAGTTCGTGACTGTTAGCGACTGACGCAGTAACATGGATCTCGAGATGCAGTACGGTCACC[Biotin]	The primer of primed circular (Figure 1D, S1B, and S5)
	tt2318	GGAAGAATTCCCCTGGCGTTACCCAACTTAATCG	DNA pull-down substrate (forward, pR3k-lacO4-backbone fragment 1 )
	tt2319	GGAAAAGCTTCCAGTCGGGAAACCTGTCGTGCC	DNA pull-down substrate (reverse, pR3k-lacO4-backbone fragment 2)
	tt2320	GGTGAGCGTGGGAGCCGCGGTATCATTGCAGCACTG	DNA pull-down substrate (forward, pR3k-lacO4-backbone fragment 2 for deletion of a BsaI site on ampR)
	tt2321	GATACCGCGGCTCCCACGCTCACCGGCTCC	DNA pull-down substrate (reverse, pR3k-lacO4-backbone fragment 1 for deletion of a BsaI site on ampR)
	tt2322	AGCTTAGATCTGGCGTTTGTGAGCGGATAACAACGTAGGAGTGAT	DNA pull-down substrate (a part of tandem lacO sites of pR3k-lacO4 #1)
	tt2323	CGGTTGTGAGCGGATAACAAGACCTTACGGAGAACTTGTGAGCGGATAACAAGGGATCTGTGCTTCCTTGTGAGCGGATAACAAA	DNA pull-down substrate (a part of tandem lacO sites of pR3k-lacO4 #2)
	tt2324	AGAGGATCCTGATGTCTCGAGCCATGGGGTCTCGGAGGGCATCGGGGTCAGCCAATGTGTCACGCGAGACCACCTGCAGGAACAG	DNA pull-down substrate (a part of tandem lacO sites of pR3k-lacO4 #3)
	tt2325	AATTCTGTTCCTGCAGGTGGTCTCGCGTGACACATTGGCTGACCC	DNA pull-down substrate (a part of tandem lacO sites of pR3k-lacO4 #4)
	tt2326	CGATGCCCTCCGAGACCCCATGGCTCGAGACATCAGGATCCTCTTTTGTTATCCGCTCACAAGGAAGCACAGATCCCTTGTTATC	DNA pull-down substrate (a part of tandem lacO sites of pR3k-lacO4 #5)
	tt2327	CGCTCACAAGTTCTCCGTAAGGTCTTGTTATCCGCTCACAACCGATCACTCCTACGTTGTTATCCGCTCACAAACGCCAGATCTA	DNA pull-down substrate (a part of tandem lacO sites of pR3k-lacO4 #6)
	tt2791	[PHO]GAGGCCTCACGGATGCCTCAGCTGCCGTT[Cy5]TT[Biotin]TTTTTCGGCAGCTGAGGCATCCGTGAGG	DNA pull-down substrate (Cy5 and biotin in a stemloop)
